# A marginal habitat, but not a sink: Ecological genetics reveal a diversification hotspot for marine invertebrates in the brackish Baltic Sea

**DOI:** 10.1101/2021.06.06.447071

**Authors:** Jonas C. Geburzi, Nele Heuer, Lena Homberger, Jana Kabus, Zoe Moesges, Kira Ovenbeck, Dirk Brandis, Christine Ewers-Saucedo

## Abstract

**Aim:** Environmental gradients have emerged as important barriers structuring populations and species distributions. We set out to test whether a strong salinity gradient from marine to brackish, represented in a marginal northern European sea, should be considered a diversification hotspot or a population sink, and to identify life history traits that correlate with either evolutionary trajectory.

**Location:** The Baltic Sea, the North Sea and their transition zone.

**Methods:** We accumulated mitochondrial cytochrome oxidase subunit 1 sequence data and data on the distribution, salinity tolerance and life history for 28 species belonging to the Cnidaria, Crustacea, Echinodermata, Mollusca, Polychaeta and Gastrotricha, including seven non-native species. We calculated measures of genetic diversity and differentiation across the environmental gradient, coalescent times and migration rates between North and Baltic Sea populations, and analysed correlations between genetic and life history data.

**Results:** The majority of investigated species is either genetically differentiated and/or is adapted to the lower salinity conditions of the Baltic Sea. Moreover, the species exhibiting population structure have a range of patterns of genetic diversity in comparison to the North Sea, from lower in the Baltic Sea to higher in the Baltic Sea, or equally diverse in North and Baltic Sea.

**Main conclusions:** Our results indicate that the Baltic Sea should be considered a diversification hotspot: The diversity of genetic patterns points towards independent trajectories in the Baltic compared to the North Sea. At the same time, we found limited evidence for the traditional scenario of the Baltic Sea as a population sink with lower diversity and strong gene flow. The North Sea - Baltic Sea region provides a unique setting to study evolutionary adaptation during colonization processes at different stages by jointly considering native and non-native species.
