## Supporting Information 1 for "A marginal habitat, but not a sink: Ecological genetics reveal a diversification hotspot for marine invertebrates in the brackish Baltic Sea"

### Sheet: Sheet1
Species	Primer pair	Forward primer sequence	Reverse primer sequence	Primer reference	Generated by	Annealing temperature [°C]	Collection & sequencing date	DNA extraction method
Asterias rubens	HCO2198/LCOech1aF1	TAAACTTCAGGGTGACCAAAAAATCA	TTTTTTCTACTAAACACAAGGATATTGG	Folmer et al. 1994, Layton et al. 2016	Ursula Maasz	42	2017	Stratec Molecular Invisorb Spin Tissue Mini Kit
Crangon crangon	COIp3/COIp4	TAT TAT TAG ACA AGA ATC TGG TAA A	AGG AAA TGT TGA GGG AAG AAA GTA A	Tong et al. 2000	Andreas Duerr	47	2007 - 2009	QIAGEN DNeasy Blood and Tissue Kit
Eriocheir sinensis	HCO2198/LCO1490	TAAACTTCAGGGTGACCAAAAAATCA	GGTCAACAAATCATAAGATATTGG	Folmer et al. 1994	Lena Homberger	53	2008 - 2010	QIAGEN DNeasy Blood and Tissue Kit
Hemigrapsus takanoi	COL6/COH6	TYTCHACAAAYCATAAAGAYATYGG	TADACTTCDGGRTGDCCAAARAAYCA	Schubart et al. 2006, Schubart 2009	Jonas Geburzi, Nena Weiler	48	2016	Stratec Molecular Invisorb Spin Tissue Mini Kit
Ophiura albida	HCO2198/LCOech1aF1	TAAACTTCAGGGTGACCAAAAAATCA	TTTTTTCTACTAAACACAAGGATATTGG	Folmer et al. 1994, Layton et al. 2016	Selena Djabiri	42	2017	Stratec Molecular Invisorb Spin Tissue Mini Kit
Palaemon elegans	HCO2198/LCO1490	TAAACTTCAGGGTGACCAAAAAATCA	GGTCAACAAATCATAAGATATTGG	Folmer et al. 1994	Andreas Duerr	45 (5 cycles), 50 (35 cycles)	2006 - 2009	QIAGEN DNeasy Blood and Tissue Kit
Palaemon elegans	COL6/COH6	TYTCHACAAAYCATAAAGAYATYGG	TADACTTCDGGRTGDCCAAARAAYCA	Schubart et al. 2006, Schubart 2009	Hannah Meenke	48.5	2014, 2016	Stratec Molecular Invisorb Spin Tissue Mini Kit
Palaemon varians	COL6/COH6	TYTCHACAAAYCATAAAGAYATYGG	TADACTTCDGGRTGDCCAAARAAYCA	Schubart et al. 2006, Schubart 2009	Hannah Meenke, Kira Ovenbeck	48.5	2014, 2016	Stratec Molecular Invisorb Spin Tissue Mini Kit
Psammechinus miliaris	CO1e5/CO1e3	GCYTGAGCWGGCATGGTAGG	GCTCGTGTRTCTACRTCCAT	Jeffery et al. 2003	Marina Wirth	50	2015 - 2016	Stratec Molecular Invisorb Spin Tissue Mini Kit
