## Supporting Information 2 for "A marginal habitat, but not a sink: Ecological genetics reveal a diversification hotspot for marine invertebrates in the brackish Baltic Sea"

### Sheet: Table S2
Species	alignment_length	n_sequences	n_seq_BalticSea	n_seq_NorthSea	n_haplotypes	n_hap_BalticSea	n_hap_NorthSea	unique_hap_Baltic	unique_hap_North	haplotype_div	hap_div_BalticSea	hap_div_NorthSea	p-value_hap_div	nucleotide_div	nuc_div_BalticSea	nuc_div_NorthSea	p-value_nuc_div	phi_st	p-value_phi	Snn	p-value_Snn	Jost_D	p.value_JostD	TajimasD	p-value_TajD	TajimasD_BalticSea	p-value_TajD_BalticSea	TajimasD_NorthSea	p-value_TajD_NorthSea	hapDiv_ratio	nucDiv_ratio	TajD_ratio	TajD_ratio	Source	Sampling locations North Sea	Sampling locations Baltic Sea	Sampling locations transition zone	Published GenBank Acc.	Additional BOLD Acc.	New GenBank Acc.
Aurelia_sp	472	92	6	86	51	4	48	3	47	0.962494	0.8	0.960328	0.0155047	0.00969232	0.0114407	0.00956491	0.626311	-0.0747736	843	0.922147	16	0.0060583	313	-1.77399	0.0760651	0.731241	0.464632	-1.73204	0.0832662	0.833048	1.19611	-0.422185	-0.422185	Ramsak et al. (2012), Holst and Laakman (2013), Laakman and Holst (2013), van Walraven et al. (2016)	Netherlands, Dogger Bank (see van Walraven et al. 2016 for coordinates)	Poland: Gdansk, Germany: Fehmarn Belt	Gullmar Fjord, Skagerrak	AY903118, HQ913914 - HQ913917, JX995329, KC440127, KP728284 - KP728375	MG935022, SWEMA954-15	NA
Cyanea_capillata	616	20	11	9	12	8	5	7	4	0.894737	0.890909	0.722222	0.0101735	0.00544258	0.00560803	0.00270563	0.055467	0.381667	0	0.829524	0	0.10874	0	-0.953749	0.340211	-0.970233	0.33193	-1.06907	0.28504	1.23357	2.07273	0.907552	1.31734	Dawson (2005), Armani et al. (2013), Holst and Laakman (2013), Bayha et al. (2017), Lundin (unpublished)	Netherlands, Norway: Raunefjorden (60°13'N 5°16'E), Atlantic Ocean:Northeast Atlantic, North Sea (54.1863 N 7.9000 E), Norway: Blomsterdalen, Germany: Helgoland Roads (54.1863 N 7.9000 W)	Poland: Gdansk, Baltic Sea (55.2574 N 9.7069 E), Germany: Kiel, Strande (54.4352 N 10.1701 E)	Denmark: Aarøsund Marina (55.2574°N 9.7069°E), Sweden: Skagerrak (58.35 N 11.222 E)	AY902911, HF930525 - HF930526, JX995331 - JX995339, JX995341 - JX995346, MF141607, MG935310	NA	NA
Acartia_tonsa	652	26	16	10	6	3	4	2	3	0.412308	0.241667	0.644444	4.95504e-05	0.00350165	0.00172546	0.00616905	0.0114756	0.0784694	221	0.609919	31	0.02365	255	-0.922671	0.356179	-2.14934	0.0316071	0.154174	0.877472	0.375	0.279696	-13.941	-13.941	Raupach et al. (2015), Laakman et al. (2013), Drillet et al (2008)	Jade Bight (53.5085 N 8.1567 E), off Sylt (54.9868 N 7.9723 E)	Germany:Kiel, Germany: off Rügen (54.7958 N 13.1227 E)	Øresund, Denmark	EU196702 - EU196718, JX995255 - JX995270	NA	NA
Balanus_crenatus	567	21	12	9	10	4	6	4	6	0.8	0.454545	0.833333	1.72946e-05	0.00681112	0.00109561	0.00362532	1.62201e-07	0.945705	0	1	0	0.441628	0	0.246424	0.805354	-0.181195	0.856215	-0.900637	0.367781	0.545455	0.302211	0.201185	0.201185	Raupach et al. (2015) as Balanus balanus, Lundin (unpublished) as Amphibalanus improvisus	North Sea:Borkum (53.56 N 6.744 E), North Sea:Lower Saxony (53.733 N 7.767 E),	Germany: Kiel, Germany: Fehmarn Belt	Sweden:Kattegatt (56.63 N 12.087 E), Sweden:Oeresund (55.892 N 12.752 E), Sweden:Skagerrak (57.644 N 11.558 E)	MG935129, MG935146, MG935336, MG935325, KT208470, KT208514, KT208557, KT208558, KT208582, KT208943, KT208948, KT208949, KT209190	NA	MW741743-MW741754
Carcinus_maenas	474	62	29	33	23	15	12	11	8	0.858276	0.896552	0.797348	3.72916e-07	0.00620193	0.00769055	0.00476282	0.036113	0.00371552	306	0.569485	21	0.00459527	117	-1.62592	0.103967	-1.34263	0.179391	-0.955952	0.339096	1.12442	1.61471	1.4045	1.4045	Darling et al. (2008), Raupach et al. (2015), Lundin (unpublished)	Germany:Helgoland, Germany:Bremerhaven, Netherlands:Hoek van Holland, Netherlands:Den Helder, Germany:Wangerooge, Germany:Borkum, Germany:Wilhelmshaven, Germany:Hooksiel	Germany: Kiel	Sweden:Oeresund (6.104 N 12.591 E), Sweden:Goteborg, Sweden:Kattegatt (56.289 N 12.54 E)	MG935203, FJ159008, FJ159010, FJ159013, FJ159015, FJ159023 - FJ159029, FJ159037 - FJ159039, FJ159043, FJ159048, AY616442, MG935091, AY616439, AY616443, KT208409, KT208491, KT208765, KT208816, KT208908, KT209252, KT209289, KT209348, KT209356, KT209466, KT209504	NA	MW728911-MW728941
Eriocheir_sinensis	511	139	47	92	5	3	5	0	2	0.648003	0.620722	0.655996	3.02003e-05	0.00245338	0.00242944	0.00244315	0.937939	0.0186666	155	0.561936	96	0.0151389	151	1.36422	0.172497	1.73496	0.0827486	1.18668	0.235353	0.946227	0.99439	1.46202	1.46202	Hänfling et al. (2002), Czerniejewski et al. (2012), Raupach et al. (2015), Homberger et al. (in prep.)	Germany:Weser, Germany:Elbe, Germany:Eider, Germany:Rhine, Netherlands: Antwerp, Netherlands	Germany: Kiel, Poland: Gdansk	NA	AF435113, AF535115 - 18, DQ882062, HM640253 - 55, HM640257, HQ534046 - 48, KT208443, KT209017, KT208532, KT209097, MW725438 - MW725531	NA	NA
Eurytemora_affinis	549	174	88	86	48	28	21	27	20	0.837353	0.888715	0.464022	6.02427e-102	0.00980056	0.00504004	0.00117513	3.24416e-68	0.927898	0	0.987072	0	0.285207	0	-1.15287	0.248964	-2.0938	0.0362777	-2.47302	0.0133977	1.91524	4.28894	0.846658	0.846658	Alekseev et al. (2009), Winkler et al. (2011)	Germany:Elbe (53°320 06 N, 09°470 31 E; 53°530 24 N, 09°080 44 E), Netherlands:Scheldt (51°210 06 N, 04°140 58 E; 51°130 42 N, 04°230 86 E; 51°050 31 N, 04°100 54 E), Netherlands: Antwerp	Poland: Gulf of Riga, Swedish coast (58°440 28 N, 17°370 60 E; 58°590 07 N, 17°430 60 E), Russia: Saint Petersburg City, Gulf of Finland		HM473963 - HM474028, JF727516 - JF727558, JF727310 - JF727395	NA	NA
Evadne_nordmanni	523	84	57	27	16	11	6	10	5	0.594664	0.641604	0.39886	1.21184e-12	0.00213333	0.00231181	0.00112432	0.00702675	0.265427	0	0.642577	0	0.0165171	0	-1.86707	0.0618925	-1.23906	0.215323	-2.05212	0.0401578	1.60859	2.05619	0.603795	0.603795	Durbin et al. (2008), Böckmann et al. (2018)	Netherlands	Sweden, multiple locations throughout the Baltic Sea as far east as Landsort-Deep (N 58° 35′ 58.876″ E 18° 14′ 20.317″ ) (see Bockmann et al. 2017 for coordinates)	Copenhagen, Frederikshavn, Fredericia	EU675888, KY949274 - 307	NA	NA
Gammarus_duebeni	423	63	29	34	2	1	2	0	1	0.351254	0	0.499109	5.67165e-57	0.000830389	0	0.00117993	6.58943e-05	0.508022	0	0.616402	0	0.219696	0	0.831183	0.40587	NaN	NaN	1.55922	0.118944	0	0	NA	NA	Raupach et al. (2015), Krebes et al. (2011)	Germany: Borkum	Poland, Denmark: North Sea	NA	KT209188, FN675745, FN675748	NA	NA
Gammarus_locusta	569	72	37	35	44	27	18	26	17	0.973787	0.963964	0.929412	6.77315e-12	0.00815408	0.00559962	0.00717166	0.00227167	0.504327	0	0.944444	0	0.0335756	0	-2.18812	0.0286608	-2.40759	0.0160584	-1.90098	0.057304	1.03718	0.780799	1.26649	1.26649	Paiva et al. (2018), Raupach et al. (2015), Baltazar-Soares et al (2017), Costa et al. (2009)	Helgoland (54.171 N 7.899 E), North Sea (53.987 N 8.401 E), Belgium (51.24 N 2.92 E)	Germany: Kiel, Gemany: Warnemünde	NA	KU844859 - KU844872, KU844874 - KU844922, KT208462, KT208572, KT208951, KT209189, KT209193, KT209211, GQ341768 - GQ341771	NA	NA
Gammarus_oceanicus	531	93	81	12	13	12	3	10	1	0.748481	0.733333	0.318182	9.54981e-14	0.00291531	0.00284649	0.00094162	0.00191593	0.305637	1	0.834243	0	0.0493007	0	-1.43243	0.15202	-1.42601	0.153866	-1.62929	0.103252	2.30476	3.02298	0.875235	0.875235	Krebes et al. (2011), Paiva et al. (2018), Costa et al. (2009)	Denmark: North Sea	Poland: likely Vistula, Germany: Kiel	NA	FN675841 - FN675843, FN675849 - FN675851, FN675854 - FN675856, KU844924, KU844926 - KU844928, KU844935, KU844937, KU844944, KU844946 - KU844951, GQ341832, GQ341833, GQ341834, GQ341836	NA	NA
Gammarus_salinus	572	50	30	20	23	12	13	10	11	0.926531	0.901149	0.910526	0.0151908	0.0111802	0.00894623	0.0127806	0.104263	0.14618	6	0.720667	1	0.0259785	8	-1.14173	0.253567	0.43489	0.663642	-1.10768	0.268001	0.989702	0.699983	-0.392615	-0.392615	Costa et al. (2007), Raupach et al. (2015), Baltazar-Soares et al. (2017), Paiva et al. (2018)	Germany: Helgoland	Germany: Kiel, Germany: Travemünde, Poland: Puck	NA	GQ341841 - GQ341847, KU844968 - KU844981, KU844984, KT208533, KT208568, KT208862, KT208902, KT209023, KT209531, MF187986 - MF187999, GQ341841- GQ341848	NA	NA
Gammarus_zaddachi	615	40	18	22	18	8	10	8	10	0.915385	0.699346	0.91342	4.24276e-09	0.00395455	0.00212551	0.00237215	3.30609e-05	0.784019	0	1	0	0.111876	0	-1.59669	0.110335	-1.98199	0.0474803	-1.3712	0.170313	0.765635	0.896026	1.44545	1.44545	Baltazar-Soares et al. (2017), Paiva et al. (2018), Costa et al. (2007)	Germany: Warnemünde	Germany: Kronenloch, Poland: Puck Bay	NA	KU845051 - KU845056, KU845058 - KU845095, GQ341868, GQ341869	NA	NA
Hemigrapsus_takanoi	602	76	51	25	8	6	5	3	2	0.564561	0.578824	0.55	0.276614	0.00295064	0.00300414	0.00292845	0.885997	-0.0274969	711	0.568486	188	-0.00187356	0.74	-0.0891821	0.928937	0.422908	0.672362	-0.156513	0.875629	1.05241	1.02585	-2.70206	-2.70206	Markert et al. (2014), Raupach et al. (2015)	Germany: Dornumer Nacken (53°42'N 7°28'E), Germany: Wilhelmshaven ()53.517 N 8.133 E), Germany: Jade Bight (53.625 N 8.223 E)	Germany: Kiel, Germany: Kiel Fjord	NA	KT952482, KT209537, KT209476, KT209283, KT209261, KT209235, KT209060, KT209025, KT208992, KT208924, KT208639, KT208585, KT208517, KC771060, KC771058	NA	MW730658-MW730710
Idotea_balthica	654	24	9	15	12	3	10	2	9	0.887681	0.555556	0.895238	1.1658e-05	0.00538492	0.00416242	0.00381535	0.0671496	0.597395	1	0.743056	6	0.151575	1	-0.633993	0.526085	1.01698	0.309161	-1.66673	0.095569	0.620567	1.09097	-0.610169	-0.610169	Raupach et al. (2015), Panova et al. (2017)	Germany: Helgoland (54.169 N 7.898 E), Norway: Stora Karlsøy, Bergen (60.093148 N 5.079558 E)	Germany: Schlei (54.644613°/10.033736°), Finland: Tvärminne (59.841953°/23.246376°), Sweden: Falsterbo (55.396627°/12.944077°), Sweden: Kalmar-Ängö (56.673438°/16.376134°)	Sweden: Kristineberg, Skagerrak (58.2505 N 11.4456 E), Sweden: Malmo, Oresund (55.6579 N 13.0422 E), Denmark: Limfjord (56.888924°/9.164461°)	KT209551, KT208721, KU530450 - KU530457, KU530462 - KU530466, KU530469 - KU530482	NA	NA
Neomysis_integer	587	263	83	180	9	3	8	1	6	0.686965	0.0478989	0.794786	7.12111e-272	0.00378067	0.00028735	0.00442645	6.59214e-28	0.378356	0	0.745938	0	0.117637	0	1.13538	0.256215	-2.12491	0.0335942	1.53185	0.12556	0.0602664	0.0649167	-1.38715	-1.38715	Remerie et al. (2009)	Germany: Weser (53°25' N, 08°30' E), Great Britain: Ythan (57°18' N, 02°00' W), Netherlands: Westerschelde (51°25¢ N, 04°00' E)	Sweden: Falsterbo (55.396627°/12.944077°), Poland: Vistula (54°21' N, 18°56' E)		AJ852563, AJ852564, AJ852566 - AJ852569, AJ852571	NA	NA
Palaemon_elegans_AtlType	541	42	18	24	22	8	17	5	14	0.915215	0.751634	0.934783	1.33348e-07	0.00683959	0.00785524	0.0056562	0.21193	-0.0216726	0.56	0.790136	0	0.0139278	34	-1.53934	0.12372	-0.103647	0.91745	-1.94517	0.051755	0.804074	1.38878	0.0532842	0.0532842	Reuschel et al. (2010), Raupach et al. (2015), Diplom thesis (Dürr, 2010), Masters thesis (Meenke, 2017)	Germany: Sylt, Germany: Wilhelmshaven, Germany: Helgoland, Germany: Nordstrand (54.497859 N 8.807485 E)	Germany: Kiel, Germany: Kiel Canal, Germany: Fehmarn (54.443500 N11.051583 E, 54.419944 N 11.194722 E), Germany: Stein (54.419278 N10.281472 E), Germany: Sehlendorfer Lake (54.310806 N10.679056 E)	NA	HE573175, KT208956, KT209281, KT209351, KT209392, KT209499	NA	MW730744-MW730756
Palaemon_varians	538	142	68	74	20	10	12	8	10	0.870642	0.681738	0.844872	2.75593e-64	0.00471303	0.00466316	0.00317313	0.000229101	0.346814	0	0.895089	0	0.0750801	0	-0.722141	0.470208	0.255231	0.798545	-0.449086	0.65337	0.806913	1.46958	-0.568335	-0.568335	Raupach et al. (2015), Masters thesis (Meenke, 2017), Ovenbeck et al. (in prep)	Germany: Borkum, Germany: Pellworm, Germany: Nordstrand, Germany: Amrum, Germany: Sylt, Germany: Neustadt, Germany: St. Peter-Ording	Germany: Sehlendorf, Germany: Schlei, Germany: Lippe	NA	KT208418, KT208609, KT209267, KT209444, KT209475, KT209565, MW867104 - MW867234	NA	NA
Rhithropanopeus_harisii	523	40	24	16	8	4	6	2	4	0.752564	0.65942	0.783333	3.84935e-06	0.00493945	0.00308976	0.00638942	0.0195391	0.190163	24	0.66299	3	0.0967709	8	0.645627	0.518521	0.599521	0.548825	0.852236	0.394083	0.841813	0.483574	0.703468	0.703468	Projecto-Garcia et al. (2010), Costa et al. (2007)	Netherlands	Poland	NA	FJ517398 - FJ517433, DQ882140 - DQ882143	NA	NA
Asterias_rubens	458	49	17	32	14	4	11	3	10	0.572279	0.330882	0.677419	1.46521e-08	0.00205715	0.00102749	0.00254437	0.0226851	0.0247189	207	0.561988	0.19	0.00398653	119	-2.13117	0.0330755	-1.84308	0.0653174	-1.81993	0.0687689	0.488445	0.403827	1.01272	1.01272	Bachelor thesis (Ursula Maasz), Laakman et al. (2016)	central North Sea (see Laakman et al. 2015 for coordinates)	Germany: Kiel	Kattegatt	KX458829 - KX458863	NA	MW723364-MW723385
Ophiura_albida	536	35	20	15	10	7	5	5	3	0.810084	0.763158	0.809524	0.0314398	0.00402609	0.00331893	0.00472637	0.275389	0.0431029	189	0.659341	4	0.0163621	99	-1.01263	0.311238	-1.02739	0.304239	0.636542	0.524423	0.942724	0.702216	-1.61401	-1.61401	Bachelor thesis (Djabri, 2018), Laakman et al. (2017)	several stations in the North Sea (see Laakman et al. 2017 for coordinates)	Germany: Kiel Fjord (54.466667 N 10.233333 E)	NA	KX459039 - KX459053	NA	MW725335-MW725354
Psammechinus_miliaris	497	25	11	14	6	3	5	1	3	0.683333	0.618182	0.67033	0.174536	0.00182428	0.00139016	0.00198996	0.452938	0.0861515	134	0.593463	36	0.0307871	69	-0.903233	0.366402	0.0361649	0.971151	-0.703968	0.481453	0.922206	0.698586	-0.051373	-0.051373	Masters thesis (Wirth, 2017), Laakman et al. (2017)	North Sea (56.6275 N 5.3008 W, 55.0034 N 2.6403 W), Germany: Sylt (55.033333 N 8.450000 E)	Germany: off Damp (54.583333 N 10.283333 E), Germany: Eckernförder Bucht (54.483333 N 10.316667 E), between Germany and Denmark (54.700000 N 10.300000 E), Germany: Kiel Fjord (54.466667 N 10.233333 E),		KX459090 - KX459100	NA	MW725410-MW725423
Turbanella_cornuta	600	26	7	19	18	6	13	5	12	0.944615	0.952381	0.929825	0.454017	0.00786439	0.00428571	0.00863037	0.0922344	0.0574001	0.12	0.898352	0	0.0276167	66	-1.48745	0.136896	0.254021	0.79948	-1.19834	0.230783	1.02426	0.496585	-0.211976	-0.211976	Kieneke et al. (2012)	Germany: Sylt, Denmark: Hvide Sande, Germany: Wihlelmshaven, Germany: Schillig	Germany: Hohwacht, Sweden: Stenshuvud	NA	JN099899 - JN099901, JN099903 - JN099904, JN099915- JN099917, JN099919 - JN099921, JN099926 - JN099933, JN099935, JN099942 - JN099947	NA	NA
Turbanella_hyalina	585	14	7	7	7	2	5	2	5	0.813187	0.285714	0.904762	2.82531e-05	0.0120804	0.00146771	0.0029304	6.55326e-09	0.988382	0	1	1	0.683808	0	1.31895	0.187184	-1.35841	0.174332	-0.792608	0.428006	0.315789	0.500856	1.71385	1.71385	Kieneke et al. (2012)	Germany: Schilling, Germany: West Wittering	Germany: Holnis, Sweden: Helsingor	NA	JN099948, JN099950 - JN099956, JN099958, JN099963, JN099965 - JN099966, JN099983 - JN099984	NA	NA
Cerastoderma_glaucum	506	114	66	48	10	6	5	5	4	0.654712	0.253613	0.498227	1.33997e-59	0.00847185	0.000529773	0.00167844	1.41771e-81	0.986247	0	0.982154	0	0.615129	0	1.40732	0.159331	-1.70768	0.0876952	-1.92808	0.0538458	0.509031	0.315634	0.885693	0.885693	Tarnovska et al. (2010), Nikula and Vainola (2003)	Germany:Sylt, Netherlands:Lake Veere, Netherlands:Texel	Finland: Tvärminne, Poland: Gdansk	Denmark:Limfjord, Denmark:Belt Sea	AY226908 - AY226912, FJ555376 - FJ555381, FJ555388 - FJ555391	NA	NA
Mya_arenaria	519	186	106	80	4	4	3	1	0	0.56873	0.613836	0.484494	1.58834e-31	0.0012554	0.00139428	0.00102863	0.101356	0.0278523	0.09	0.520183	35	0.0163666	21	0.420723	0.673958	0.466945	0.640539	0.517476	0.604824	1.26696	1.35547	0.902351	0.902351	Lasota et al. (2016), Strasser & Barber (2008)	Netherlands: Veerse (51_x0014_ 340 5700 N/3_x0014_ 370 4100 E), Germany: Sylt (55_x0014_ 020 22,5700 N/8_x0014_ 240 29,1700 E)	Sweden: Askö (58_x0014_ 490 46,100 N/17_x0014_ 370 56,6300 E), Poland: Gdansk Bay (54_x0014_ 370 43,9100 N/18_x0014_ 310 36,5400 E), Poland: Pommeranian Bay (54_x0014_ 04,000 N/14_x0014_ 15,000 E), Germany: Breitling lagoon (54_x0014_ 10,60 N/12_x0014_ 8,20 E),	Sweden: Vikhög Sund (55_x0014_ 430 43,2600 N/12_x0014_ 570 30,4400 E)	KX576717 - KX576719, HQ728053, HQ728057	NA	NA
Teredo_navalis	675	137	69	68	56	30	34	22	26	0.780807	0.783887	0.780509	0.738097	0.00238665	0.00260175	0.00216174	0.25343	-0.0135692	855	0.495015	0.53	0.000615648	222	-2.67644	0.0074409	-2.47734	0.0132366	-2.71649	0.00659778	1.00433	1.20354	0.911963	0.911963	Weigelt et al. (2016), Weigelt et al. (2017)	Germany: Sylt, Germany: Wangerooge, Germany: Emden	Kiel, Kühlungsborn and Hiddensee	NA	KU201140, KU201162, KU201182, KU201188, MF071111 - MF071112, MF071114, MF071122 - MF071124, MF071126, MF071128, MF071140, MF071146 - MF071150, MF071158 - MF071162, MF071176 - MF071182, KU201140, KU201148 - KU201149, KU201161, KU201182 - KU201186, KU201188, KU201196, MF071123 - MF071145	NA	NA
Marenzelleria_viridis	632	19	12	7	5	4	3	2	1	0.532164	0.560606	0.52381	0.702956	0.00316456	0.0028529	0.00406872	0.458785	-0.103903	604	0.491228	627	-0.00358521	597	-1.31081	0.189923	-1.87398	0.0609334	-1.59446	0.110832	1.07025	0.701178	1.1753	1.1753	Bastrop & Blank (2006), Blank & Bastrop (2009)	Germany: Elbe river, Germany: Ems river (53°17′N, 07°11′E), Ringkøbing Fjord (55°52′N, 08°11′E)	Germany: Langenwerder, Sweden: Söderhamn (61°17′N, 17°14′E)	NA	DQ309273 - DQ309274, EF432040 - EF432042, EF432047	NA	NA

### Sheet: Sheet5
BalticSea	KU845051			NorthSea	Netherlands	FJ517433
BalticSea	KU845052			NorthSea	Netherlands	FJ517432
BalticSea	KU845053			NorthSea	Netherlands	FJ517431
BalticSea	KU845054			NorthSea	Netherlands	FJ517430
BalticSea	KU845055			NorthSea	Netherlands	FJ517429
BalticSea	KU845056			NorthSea	Netherlands	FJ517428
BalticSea	KU845058			NorthSea	Netherlands	FJ517427
BalticSea	KU845059			NorthSea	Netherlands	FJ517426
BalticSea	KU845060			NorthSea	Netherlands	FJ517425
BalticSea	KU845061			NorthSea	Netherlands	FJ517424
BalticSea	KU845062			NorthSea	Netherlands	FJ517423
BalticSea	KU845063			NorthSea	Netherlands	FJ517422
BalticSea	KU845064			NorthSea	Netherlands	FJ517421
BalticSea	KU845065			NorthSea	Netherlands	FJ517420
BalticSea	KU845066			NorthSea	Netherlands	FJ517419
BalticSea	KU845067			NorthSea	Netherlands	FJ517418
BalticSea	KU845068			BalticSea	Poland	FJ517417
BalticSea	KU845069			BalticSea	Poland	FJ517416
NorthSea	KU845070			BalticSea	Poland	FJ517415
NorthSea	KU845071			BalticSea	Poland	FJ517414
NorthSea	KU845072			BalticSea	Poland	FJ517413
NorthSea	KU845073			BalticSea	Poland	FJ517412
NorthSea	KU845074			BalticSea	Poland	FJ517411
NorthSea	KU845075			BalticSea	Poland	FJ517410
NorthSea	KU845076			BalticSea	Poland	FJ517409
NorthSea	KU845077			BalticSea	Poland	FJ517408
NorthSea	KU845078			BalticSea	Poland	FJ517407
NorthSea	KU845079			BalticSea	Poland	FJ517406
NorthSea	KU845080			BalticSea	Poland	FJ517405
NorthSea	KU845081			BalticSea	Poland	FJ517404
NorthSea	KU845082			BalticSea	Poland	FJ517403
NorthSea	KU845083			BalticSea	Poland	FJ517402
NorthSea	KU845084			BalticSea	Poland	FJ517401
NorthSea	KU845085			BalticSea	Poland	FJ517400
NorthSea	KU845086			BalticSea	Poland	FJ517399
NorthSea	KU845087			BalticSea	Poland	FJ517398
NorthSea	KU845088			BalticSea	Poland	DQ882143
NorthSea	KU845089			BalticSea	Poland	DQ882142
NorthSea	KU845090			BalticSea	Poland	DQ882141
NorthSea	KU845091			BalticSea	Poland	DQ882140
NorthSea	KU845092
NorthSea	KU845093
NorthSea	KU845094
NorthSea	KU845095
BalticSea	GQ341868
BalticSea	GQ341869

### Sheet: Sampling locations
Location	Latitude	Longitude	Basin / Region
